# MHC Class I-like Gene in Squirrel Monkey Cytomegalovirus and the Evolution of the Virus

**DOI:** 10.1101/2025.04.10.648282

**Authors:** Eiichi Hondo, Tetsuya Mizutani, Hiroshi Shimoda, Atsuo Iida

## Abstract

Homology searches between viral and human peptides revealed that the S9 protein of squirrel monkey cytomegalovirus (*Saimiriine* herpesvirus 4 strain [SBHV4]) shares 60.6% amino acid identity across 86.3% of full-length human HLA-A. This represents the most extensive and highest degree of homology reported to date between a viral protein and an MHC class I molecule.

Phylogenetic analysis of MHC class I-like DNA sequences from primate HLA-A orthologs and SBHV4-S9 gene suggested that SBHV4-S9 was likely acquired via LINE-1-mediated horizontal gene transfer from the African Old World monkey *Piliocolobus tephrosceles* or a close ancestor 1.63-6.02 million years ago. SBHV4-S9 appeared to have undergone purifying selection following divergence from *P. tephrosceles*. Furthermore, phylogenetic analysis of the SBHV4-S1 gene and primate SLAMF6-like genes suggested that this gene was acquired after divergence from a close ancestor of the New World monkeys *Saimiri oerstedii* and *Saimiri sciureus*.

Comprehensive evaluation of the similarity between eight SBHV4 genes (including S1 and S9) and their respective homologs in 241 primate species, assessed via PCA-syncmer-based Wasserstein distances, revealed that the overall relatedness between SBHV4 and African *Cercopithecus ascanius*, *Cercopithecus pogonias*, and *Allenopithecus nigroviridis*, respectively was significantly greater (i.e., exhibited shorter Wasserstein distances) in each case than that observed with all examined members of the genus *Saimiri* and *Piliocolobus tephrosceles*. Collectively, these findings indicate that SBHV4, although isolated from *Saimiri sciureus* in South America, appears to have a historical connection with Old World monkeys in Africa, despite the typically high host specificity of cytomegaloviruses.
