## Supplemental data 3 for "MHC Class I-like Gene in Squirrel Monkey Cytomegalovirus and the Evolution of the Virus"

SBHV4-S9 gene homology to MHC class I like genes in vertebrates
Species			Identities Positives Gaps
========================================================================================================================
Pan_troglodytes			196/314 (62.42%) 235/314 (74.84%) 13/314 (4.14%)
Callithrix_jacchus			194/312 (62.18%) 233/312 (74.68%) 11/312 (3.53%)
Prolemur_simus			187/301 (62.13%) 227/301 (75.42%) 16/301 (5.32%)
Cebus_imitator			195/314 (62.10%) 235/314 (74.84%) 9/314 (2.87%)
Papio_anubis			195/314 (62.10%) 231/314 (73.57%) 10/314 (3.18%)
Equus_asinus			193/313 (61.66%) 229/313 (73.16%) 13/313 (4.15%)
Piliocolobus_tephrosceles			186/302 (61.59%) 225/302 (74.50%) 5/302 (1.66%)
Gorilla_gorilla			192/313 (61.34%) 235/313 (75.08%) 12/313 (3.83%)
Suricata_suricatta			187/305 (61.31%) 227/305 (74.43%) 10/305 (3.28%)
Pongo_abelii			192/314 (61.15%) 231/314 (73.57%) 10/314 (3.18%)
Rhinopithecus_bieti			191/313 (61.02%) 230/313 (73.48%) 12/313 (3.83%)
Aotus_nancymaae			191/313 (61.02%) 231/313 (73.80%) 10/313 (3.19%)
Macaca_nemestrina			191/314 (60.83%) 231/314 (73.57%) 10/314 (3.18%)
Pan_paniscus			191/314 (60.83%) 231/314 (73.57%) 10/314 (3.18%)
Mandrillus_leucophaeus			190/313 (60.70%) 234/313 (74.76%) 7/313 (2.24%)
Homo_sapiens			191/315 (60.63%) 228/315 (72.38%) 8/315 (2.54%)
Cercocebus_atys			189/312 (60.58%) 234/312 (75.00%) 7/312 (2.24%)
Propithecus_coquereli			190/314 (60.51%) 226/314 (71.97%) 10/314 (3.18%)
Macaca_fascicularis			190/314 (60.51%) 230/314 (73.25%) 8/314 (2.55%)
Colobus_angolensis_palliatus			190/314 (60.51%) 229/314 (72.93%) 10/314 (3.18%)
Nomascus_leucogenys			190/314 (60.51%) 234/314 (74.52%) 10/314 (3.18%)
Chlorocebus_sabaeus			189/313 (60.38%) 233/313 (74.44%) 12/313 (3.83%)
Macaca_mulatta			189/313 (60.38%) 230/313 (73.48%) 10/313 (3.19%)
Equus_caballus			187/310 (60.32%) 227/310 (73.23%) 7/310 (2.26%)
Theropithecus_gelada			189/314 (60.19%) 233/314 (74.20%) 8/314 (2.55%)
Rhinopithecus_roxellana			189/314 (60.19%) 227/314 (72.29%) 10/314 (3.18%)
Neovison_vison			180/300 (60.00%) 225/300 (75.00%) 8/300 (2.67%)
Bison_bison_bison			180/303 (59.41%) 222/303 (73.27%) 10/303 (3.30%)
Saimiri_boliviensis_boliviensis			187/315 (59.37%) 228/315 (72.38%) 8/315 (2.54%)
Microcebus_murinus			185/312 (59.29%) 230/312 (73.72%) 14/312 (4.49%)
Ovis_aries_rambouillet			182/307 (59.28%) 231/307 (75.24%) 18/307 (5.86%)
Lynx_canadensis			181/306 (59.15%) 225/306 (73.53%) 6/306 (1.96%)
Balaenoptera_musculus			184/312 (58.97%) 223/312 (71.47%) 10/312 (3.21%)
Capra_hircus			183/311 (58.84%) 230/311 (73.95%) 10/311 (3.22%)
Zalophus_californianus			180/306 (58.82%) 223/306 (72.88%) 7/306 (2.29%)
Bos_taurus			183/312 (58.65%) 230/312 (73.72%) 9/312 (2.88%)
Myotis_lucifugus			184/314 (58.60%) 224/314 (71.34%) 11/314 (3.50%)
Otolemur_garnettii			184/314 (58.60%) 225/314 (71.66%) 8/314 (2.55%)
Bos_indicus_hybrid			182/311 (58.52%) 226/311 (72.67%) 11/311 (3.54%)
Loxodonta_africana			183/313 (58.47%) 227/313 (72.52%) 14/313 (4.47%)
Bos_taurus_hybrid			181/310 (58.39%) 225/310 (72.58%) 10/310 (3.23%)
Oryctolagus_cuniculus			178/307 (57.98%) 217/307 (70.68%) 5/307 (1.63%)
Bos_grunniens			179/309 (57.93%) 223/309 (72.17%) 13/309 (4.21%)
Canis_lupus_familiaris			177/306 (57.84%) 217/306 (70.92%) 6/306 (1.96%)
Ursus_americanus			176/305 (57.70%) 215/305 (70.49%) 10/305 (3.28%)
Choloepus_hoffmanni			174/302 (57.62%) 211/302 (69.87%) 16/302 (5.30%)
Canis_lupus_familiarisgsd			176/306 (57.52%) 219/306 (71.57%) 5/306 (1.63%)
Ursus_thibetanus_thibetanus			175/305 (57.38%) 217/305 (71.15%) 10/305 (3.28%)
Sus_scrofa_pietrain			175/305 (57.38%) 218/305 (71.48%) 7/305 (2.30%)
Panthera_pardus			173/302 (57.28%) 218/302 (72.19%) 6/302 (1.99%)
Rhinolophus_ferrumequinum			179/313 (57.19%) 221/313 (70.61%) 7/313 (2.24%)
Canis_lupus_familiarisbasenji			175/306 (57.19%) 215/306 (70.26%) 5/306 (1.63%)
Procavia_capensis			172/301 (57.14%) 211/301 (70.10%) 6/301 (1.99%)
Delphinapterus_leucas			178/312 (57.05%) 223/312 (71.47%) 10/312 (3.21%)
Dasypus_novemcinctus			178/312 (57.05%) 226/312 (72.44%) 11/312 (3.53%)
Sus_scrofa_usmarc			174/305 (57.05%) 214/305 (70.16%) 7/305 (2.30%)
Sus_scrofa_wuzhishan			174/305 (57.05%) 215/305 (70.49%) 7/305 (2.30%)
Canis_lupus_familiarisboxer			174/305 (57.05%) 219/305 (71.80%) 5/305 (1.64%)
Ochotona_princeps			177/311 (56.91%) 226/311 (72.67%) 9/311 (2.89%)
Monodon_monoceros			177/312 (56.73%) 222/312 (71.15%) 10/312 (3.21%)
Ailuropoda_melanoleuca			173/305 (56.72%) 216/305 (70.82%) 10/305 (3.28%)
Physeter_catodon			173/305 (56.72%) 215/305 (70.49%) 7/305 (2.30%)
Nannospalax_galili			178/314 (56.69%) 224/314 (71.34%) 8/314 (2.55%)
Moschus_moschiferus			176/311 (56.59%) 224/311 (72.03%) 10/311 (3.22%)
Sus_scrofa_jinhua			172/304 (56.58%) 216/304 (71.05%) 12/304 (3.95%)
Canis_lupus_dingo			173/306 (56.54%) 216/306 (70.59%) 5/306 (1.63%)
Sus_scrofa_tibetan			175/310 (56.45%) 222/310 (71.61%) 10/310 (3.23%)
Cavia_porcellus			176/312 (56.41%) 218/312 (69.87%) 10/312 (3.21%)
Sus_scrofa_berkshire			172/305 (56.39%) 213/305 (69.84%) 7/305 (2.30%)
Sus_scrofa			176/313 (56.23%) 219/313 (69.97%) 10/313 (3.19%)
Urocitellus_parryii			176/313 (56.23%) 222/313 (70.93%) 8/313 (2.56%)
Ictidomys_tridecemlineatus			176/313 (56.23%) 221/313 (70.61%) 7/313 (2.24%)
Canis_lupus_familiarisgreatdane			172/306 (56.21%) 220/306 (71.90%) 5/306 (1.63%)
Ovis_aries			173/308 (56.17%) 218/308 (70.78%) 12/308 (3.90%)
Sus_scrofa_meishan			174/310 (56.13%) 221/310 (71.29%) 10/310 (3.23%)
Sus_scrofa_bamei			174/310 (56.13%) 221/310 (71.29%) 10/310 (3.23%)
Sus_scrofa_rongchang			174/310 (56.13%) 221/310 (71.29%) 10/310 (3.23%)
Phocoena_sinus			175/312 (56.09%) 218/312 (69.87%) 10/312 (3.21%)
Sus_scrofa_landrace			175/312 (56.09%) 225/312 (72.12%) 12/312 (3.85%)
Felis_catus			171/305 (56.07%) 218/305 (71.48%) 8/305 (2.62%)
Sciurus_vulgaris			176/314 (56.05%) 221/314 (70.38%) 8/314 (2.55%)
Vulpes_vulpes			169/302 (55.96%) 212/302 (70.20%) 7/302 (2.32%)
Sorex_araneus			170/304 (55.92%) 212/304 (69.74%) 10/304 (3.29%)
Castor_canadensis			175/313 (55.91%) 225/313 (71.88%) 10/313 (3.19%)
Panthera_leo			171/306 (55.88%) 220/306 (71.90%) 6/306 (1.96%)
Carlito_syrichta			171/306 (55.88%) 216/306 (70.59%) 7/306 (2.29%)
Sus_scrofa_hampshire			170/305 (55.74%) 210/305 (68.85%) 7/305 (2.30%)
Panthera_tigris_altaica			171/307 (55.70%) 220/307 (71.66%) 6/307 (1.95%)
Peromyscus_maniculatus_bairdii			170/306 (55.56%) 215/306 (70.26%) 4/306 (1.31%)
Sus_scrofa_largewhite			170/306 (55.56%) 210/306 (68.63%) 5/306 (1.63%)
Rattus_norvegicus			171/308 (55.52%) 217/308 (70.45%) 14/308 (4.55%)
Octodon_degus			166/302 (54.97%) 206/302 (68.21%) 10/302 (3.31%)
Marmota_marmota_marmota			172/313 (54.95%) 221/313 (70.61%) 8/313 (2.56%)
Mus_musculus_akrj			173/316 (54.75%) 219/316 (69.30%) 8/316 (2.53%)
Mus_musculus			173/316 (54.75%) 219/316 (69.30%) 8/316 (2.53%)
Heterocephalus_glaber_male			167/305 (54.75%) 215/305 (70.49%) 6/305 (1.97%)
Heterocephalus_glaber_female			168/307 (54.72%) 216/307 (70.36%) 6/307 (1.95%)
Rattus_norvegicus_shrspbbbutx			167/306 (54.58%) 222/306 (72.55%) 12/306 (3.92%)
Rattus_norvegicus_shrutx			167/306 (54.58%) 222/306 (72.55%) 12/306 (3.92%)
Mus_spicilegus			172/316 (54.43%) 218/316 (68.99%) 8/316 (2.53%)
Cricetulus_griseus_picr			166/305 (54.43%) 216/305 (70.82%) 10/305 (3.28%)
Cricetulus_griseus_chok1gshd			166/305 (54.43%) 216/305 (70.82%) 10/305 (3.28%)
Fukomys_damarensis			166/305 (54.43%) 213/305 (69.84%) 7/305 (2.30%)
Dipodomys_ordii			167/308 (54.22%) 214/308 (69.48%) 5/308 (1.62%)
Chinchilla_lanigera			169/312 (54.17%) 223/312 (71.47%) 12/312 (3.85%)
Mus_caroli			170/315 (53.97%) 224/315 (71.11%) 10/315 (3.17%)
Rattus_norvegicus_wkybbb			166/308 (53.90%) 222/308 (72.08%) 6/308 (1.95%)
Microtus_ochrogaster			164/305 (53.77%) 210/305 (68.85%) 9/305 (2.95%)
Meriones_unguiculatus			162/302 (53.64%) 204/302 (67.55%) 9/302 (2.98%)
Mus_musculus_cbaj			164/307 (53.42%) 208/307 (67.75%) 5/307 (1.63%)
Cricetulus_griseus_crigri			164/307 (53.42%) 215/307 (70.03%) 11/307 (3.58%)
Mus_musculus_nzohlltj			163/308 (52.92%) 212/308 (68.83%) 5/308 (1.62%)
Mus_musculus_lpj			161/305 (52.79%) 212/305 (69.51%) 4/305 (1.31%)
Ursus_maritimus			161/306 (52.61%) 214/306 (69.93%) 8/306 (2.61%)
Mus_musculus_c57bl6nj			162/308 (52.60%) 212/308 (68.83%) 5/308 (1.62%)
Sarcophilus_harrisii			159/304 (52.30%) 207/304 (68.09%) 13/304 (4.28%)
Vombatus_ursinus			157/304 (51.64%) 211/304 (69.41%) 15/304 (4.93%)
Mesocricetus_auratus			161/312 (51.60%) 214/312 (68.59%) 13/312 (4.17%)
Mus_musculus_wsbeij			153/306 (50.00%) 206/306 (67.32%) 4/306 (1.31%)
Mus_musculus_casteij			153/306 (50.00%) 206/306 (67.32%) 4/306 (1.31%)
Mus_musculus_fvbnj			153/306 (50.00%) 206/306 (67.32%) 4/306 (1.31%)
