## Supplemental data 7 for "MHC Class I-like Gene in Squirrel Monkey Cytomegalovirus and the Evolution of the Virus"

### Sheet: SBHV4_peptides_homology_to_244_
Primate Species and the SBHV4 Genes Identified by Spaln3 software
Order	GeneralName	Family	Genus	Species	S1	S8	S9	S11	S28	UL54	UL116	A23
Primates	Apes	Hominidae	Gorilla	Gorilla_beringei	✅		✅
				Gorilla_gorilla_gorilla	✅		✅
			Homo	Homo_sapiens	✅		✅
			Pan	Pan_paniscus	✅		✅
				Pan_troglodytes	✅		✅
			Pongo	Pongo_abelii	✅		✅		✅		✅
				Pongo_pygmaeus	✅		✅		✅		✅
		Hylobatidae	Hoolock	Hoolock_leuconedys	✅		✅				✅
			Hylobates	Hylobates_agilis	✅		✅
				Hylobates_klossii	✅		✅
				Hylobates_moloch	✅		✅
				Hylobates_muelleri	✅		✅
				Hylobates_pileatus	✅		✅
			Nomascus	Nomascus_annamensis	✅		✅
				Nomascus_concolor	✅		✅
				Nomascus_gabriellae	✅		✅
				Nomascus_leucogenys	✅		✅
				Nomascus_siki	✅		✅
			Symphalangus	Symphalangus_syndactylus	✅		✅				✅
	Lorises	Lorisidae	Loris	Loris_lydekkerianus	✅		✅		✅
				Loris_tardigradus			✅		✅
			Nycticebus	Nycticebus_bengalensis			✅
				Nycticebus_coucang			✅
			Perodicticus	Perodicticus_potto			✅		✅
	Galagos	Galagidae	Galago	Galago_moholi			✅		✅
				Galago_senegalensis			✅
			Galagoides	Galagoides_demidoff			✅		✅
			Otolemur	Otolemur_crassicaudatus			✅
				Otolemur_garnettii			✅		✅
	Lemurs	Cheirogaleidae	Cheirogaleus	Cheirogaleus_major	✅		✅
				Cheirogaleus_medius	✅		✅
			Microcebus	Microcebus_griseorufus	✅		✅		✅
				Microcebus_lehilahytsara	✅		✅		✅
				Microcebus_murinus	✅		✅		✅
				Microcebus_ravelobensis	✅		✅		✅
				Microcebus_tavaratra			✅		✅
			Mirza	Mirza_coquereli			✅		✅
				Mirza_zaza			✅		✅
		Daubentoniidae	Daubentonia	Daubentonia_madagascariensis	✅		✅		✅
		Indriidae	Avahi	Avahi_laniger			✅
				Avahi_peyrierasi			✅
			Indri	Indri_indri	✅		✅		✅
			Propithecus	Propithecus_coquereli			✅		✅
				Propithecus_deckenii_coronatus	✅		✅
				Propithecus_diadema	✅		✅		✅
				Propithecus_edwardsi			✅		✅
				Propithecus_perrieri	✅		✅		✅
				Propithecus_tattersalli			✅		✅
				Propithecus_verreauxi	✅		✅		✅
		Lemuridae	Eulemur	Eulemur_albifrons			✅		✅
				Eulemur_coronatus			✅		✅
				Eulemur_flavifrons	✅		✅		✅
				Eulemur_fulvus			✅		✅
				Eulemur_macaco			✅		✅
				Eulemur_mongoz			✅		✅
				Eulemur_rubriventer	✅		✅		✅
				Eulemur_rufifrons	✅		✅		✅
				Eulemur_rufus			✅		✅
				Eulemur_sanfordi			✅		✅
			Hapalemur	Hapalemur_alaotrensis			✅		✅
				Hapalemur_griseus			✅		✅
				Hapalemur_meridionalis			✅		✅
				Hapalemur_occidentalis			✅		✅
			Lemur	Lemur_catta			✅		✅
			Prolemur	Prolemur_simus			✅		✅
			Varecia	Varecia_rubra			✅		✅
				Varecia_variegata			✅		✅
		Lepilemuridae	Lepilemur	Lepilemur_ankaranensis			✅		✅
				Lepilemur_dorsalis	✅		✅
				Lepilemur_ruficaudatus	✅		✅		✅
				Lepilemur_septentrionalis			✅		✅
	Tarsiers	Tarsiidae	Carlito	Carlito_syrichta			✅		✅
			Cephalopachus	Cephalopachus_bancanus			✅		✅	✅
			Tarsius	Tarsius_lariang			✅
	New World Monkeys	Aotidae	Aotus	Aotus_azarai	✅		✅
				Aotus_griseimembra	✅		✅	✅
				Aotus_nancymaae	✅		✅
				Aotus_trivirgatus	✅		✅	✅
				Aotus_vociferans	✅		✅
		Atelidae	Alouatta	Alouatta_belzebul	✅		✅
				Alouatta_caraya	✅		✅
				Alouatta_discolor	✅		✅
				Alouatta_juara	✅		✅
				Alouatta_macconnelli	✅		✅
				Alouatta_palliata	✅		✅
				Alouatta_seniculus	✅		✅
			Ateles	Ateles_belzebuth	✅		✅
				Ateles_chamek	✅	✅	✅
				Ateles_fusciceps	✅	✅	✅
				Ateles_geoffroyi	✅	✅	✅
				Ateles_hybridus	✅	✅	✅
				Ateles_marginatus	✅		✅
				Ateles_paniscus	✅		✅
			Brachyteles	Brachyteles_arachnoides	✅	✅	✅
				Brachyteles_hypoxanthus	✅		✅
			Lagothrix	Lagothrix_lagotricha	✅		✅
		Cebidae	Callimico	Callimico_goeldii	✅		✅
			Callithrix	Callithrix_geoffroyi	✅		✅		✅
				Callithrix_jacchus	✅	✅	✅	✅	✅
				Callithrix_kuhlii	✅		✅		✅
				Callithrix_penicillata	✅		✅
			Cebuella	Cebuella_niveiventris	✅		✅		✅
				Cebuella_pygmaea	✅		✅		✅
			Cebus	Cebus_albifrons	✅	✅	✅
				Cebus_imitator	✅	✅	✅		✅
				Cebus_olivaceus	✅		✅		✅
				Cebus_unicolor	✅		✅		✅
			Leontocebus	Leontocebus_fuscicollis	✅		✅		✅
				Leontocebus_nigricollis	✅		✅		✅
			Leontopithecus	Leontopithecus_chrysomelas	✅		✅		✅
				Leontopithecus_rosalia	✅		✅
			Mico	Mico_argentatus	✅		✅		✅
				Mico_humeralifer	✅		✅
				Mico_humilis	✅		✅		✅
			Saguinus	Saguinus_bicolor	✅	✅	✅
				Saguinus_geoffroyi	✅		✅		✅
				Saguinus_imperator	✅		✅		✅
				Saguinus_inustus	✅		✅		✅
				Saguinus_labiatus	✅		✅		✅
				Saguinus_midas	✅	✅	✅
				Saguinus_mystax	✅		✅		✅
				Saguinus_oedipus	✅		✅		✅
			Saimiri	Saimiri_boliviensis	✅	✅	✅		✅
				Saimiri_cassiquiarensis	✅		✅	✅	✅
				Saimiri_macrodon	✅		✅		✅
				Saimiri_oerstedii	✅		✅		✅
				Saimiri_sciureus	✅		✅	✅	✅
				Saimiri_ustus	✅		✅		✅
			Sapajus	Sapajus_apella	✅		✅		✅
		Pitheciidae	Cacajao	Cacajao_ayresi	✅		✅
				Cacajao_calvus	✅		✅
				Cacajao_hosomi	✅	✅	✅
				Cacajao_melanocephalus	✅		✅		✅
			Cheracebus	Cheracebus_lucifer	✅	✅	✅		✅
				Cheracebus_lugens	✅		✅		✅
				Cheracebus_regulus	✅	✅	✅		✅
				Cheracebus_torquatus	✅		✅		✅
			Chiropotes	Chiropotes_israelita	✅		✅
				Chiropotes_sagulatus	✅		✅
			Pithecia	Pithecia_albicans	✅		✅		✅
				Pithecia_chrysocephala	✅		✅		✅
				Pithecia_hirsuta	✅	✅	✅		✅
				Pithecia_mittermeieri	✅		✅		✅
				Pithecia_pissinatti	✅		✅		✅
				Pithecia_pithecia	✅		✅		✅
				Pithecia_vanzolinii	✅		✅		✅
			Plecturocebus	Plecturocebus_bernhardi	✅		✅
				Plecturocebus_brunneus	✅		✅
				Plecturocebus_caligatus	✅		✅
				Plecturocebus_cinerascens	✅		✅
				Plecturocebus_cupreus	✅	✅	✅
				Plecturocebus_donacophilus	✅		✅
				Plecturocebus_dubius	✅		✅
				Plecturocebus_grovesi	✅		✅
				Plecturocebus_hoffmannsi	✅		✅
				Plecturocebus_miltoni	✅		✅
				Plecturocebus_moloch	✅		✅
	Old World Monkeys	Cercopithecidae	Allenopithecus	Allenopithecus_nigroviridis	✅		✅
			Allochrocebus	Allochrocebus_lhoesti	✅		✅
				Allochrocebus_preussi	✅		✅
				Allochrocebus_solatus	✅		✅
			Cercocebus	Cercocebus_atys	✅		✅
				Cercocebus_chrysogaster	✅		✅
				Cercocebus_lunulatus	✅		✅	✅
				Cercocebus_torquatus	✅		✅
			Cercopithecus	Cercopithecus_albogularis	✅		✅
				Cercopithecus_ascanius	✅		✅
				Cercopithecus_campbelli_lowei	✅		✅
				Cercopithecus_cephus	✅		✅
				Cercopithecus_diana	✅		✅
				Cercopithecus_hamlyni	✅		✅
				Cercopithecus_mitis	✅		✅
				Cercopithecus_mona	✅		✅
				Cercopithecus_neglectus	✅	✅	✅
				Cercopithecus_nictitans	✅		✅
				Cercopithecus_petaurista	✅		✅
				Cercopithecus_pogonias	✅		✅
				Cercopithecus_roloway	✅		✅
			Chlorocebus	Chlorocebus_aethiops	✅		✅
				Chlorocebus_pygerythrus	✅		✅
				Chlorocebus_sabaeus	✅		✅
			Colobus	Colobus_angolensis_palliatus	✅		✅
				Colobus_guereza	✅		✅
				Colobus_polykomos	✅		✅
			Erythrocebus	Erythrocebus_patas	✅		✅					✅
			Lophocebus	Lophocebus_aterrimus	✅		✅
			Macaca	Macaca_arctoides	✅		✅
				Macaca_assamensis	✅		✅
				Macaca_cyclopis	✅		✅
				Macaca_fascicularis	✅		✅	✅
				Macaca_fuscata_fuscata	✅		✅
				Macaca_leonina	✅		✅
				Macaca_maura	✅		✅
				Macaca_mulatta	✅	✅	✅
				Macaca_nemestrina	✅		✅
				Macaca_nigra	✅		✅
				Macaca_radiata	✅		✅
				Macaca_siberu	✅		✅
				Macaca_silenus	✅	✅	✅
				Macaca_thibetana	✅		✅
				Macaca_tonkeana	✅		✅
			Mandrillus	Mandrillus_leucophaeus	✅		✅
				Mandrillus_sphinx	✅		✅
			Miopithecus	Miopithecus_ogouensis	✅		✅
				Miopithecus_talapoin	✅		✅
			Nasalis	Nasalis_larvatus	✅		✅
			Papio	Papio_anubis	✅		✅	✅
				Papio_cynocephalus	✅		✅
				Papio_hamadryas	✅		✅
				Papio_kindae	✅		✅
				Papio_papio	✅	✅	✅
				Papio_ursinus	✅		✅
			Piliocolobus	Piliocolobus_badius	✅		✅
				Piliocolobus_gordonorum			✅
				Piliocolobus_kirkii	✅		✅
				Piliocolobus_tephrosceles	✅		✅	✅
			Presbytis	Presbytis_comata	✅		✅	✅
				Presbytis_melalophos_mitrata	✅		✅
			Pygathrix	Pygathrix_cinerea	✅		✅
				Pygathrix_nemaeus	✅		✅	✅
				Pygathrix_nigripes	✅		✅
			Rhinopithecus	Rhinopithecus_bieti	✅		✅
				Rhinopithecus_roxellana	✅		✅
				Rhinopithecus_strykeri	✅		✅
			Semnopithecus	Semnopithecus_hypoleucos	✅		✅	✅
				Semnopithecus_priam	✅		✅
				Semnopithecus_schistaceus	✅		✅
			Theropithecus	Theropithecus_gelada	✅	✅	✅
			Trachypithecus	Trachypithecus_auratus	✅		✅
				Trachypithecus_cristatus	✅		✅
				Trachypithecus_francoisi	✅		✅
				Trachypithecus_geei	✅		✅
				Trachypithecus_germaini	✅		✅
				Trachypithecus_hatinhensis	✅		✅
				Trachypithecus_johnii	✅		✅
				Trachypithecus_laotum	✅		✅
				Trachypithecus_obscurus	✅		✅
				Trachypithecus_phayrei	✅		✅
				Trachypithecus_pileatus	✅		✅
				Trachypithecus_poliocephalus	✅		✅
				Trachypithecus_vetulus	✅		✅
